# Genomic changes underlying host specialization in the bee gut symbiont *Lactobacillus* Firm5

**DOI:** 10.1101/483685

**Authors:** KM Ellegaard, S Brochet, G Bonilla-Rosso, O Emery, N Glover, N Hadadi, KS Jaron, JR van der Meer, M Robinson-Rechavi, V Sentchilo, F Tagini, SAGE class 2016-17, P Engel

## Abstract

Bacteria that engage in longstanding associations with particular hosts are expected to evolve host-specific adaptations that limit their capacity to thrive in other environments. Consistent with this, many gut symbionts seem to have a limited host range, based on community profiling and phylogenomics. However, few studies have experimentally investigated host specialization of gut symbionts and underlying mechanisms have largely remained elusive. Here, we studied host specialization of a dominant gut symbiont of social bees, *Lactobacillus* Firm5. We show that Firm5 strains isolated from honey bees and bumble bees separate into deep-branching host-specific phylogenetic lineages. Despite their divergent evolution, colonization experiments show that bumble bee strains are capable of colonizing the honey bee gut. However, they were less successful than honey bee strains, and competition with honey bee strains completely abolished their colonization. In contrast honey bee strains of divergent phylogenetic lineages were able to coexist within individual bees. This suggests that both host selection and interbacterial competition play important roles for host specialization. Using comparative genomics of 27 Firm5 isolates, we found that the genomes of honey bee strains harbor more carbohydrate-related functions than bumble bee strains, possibly providing a competitive advantage in the honey bee gut. Remarkably, most of the genes encoding carbohydrate-related functions were not conserved among the honey bee strains, which suggests that honey bees can support a metabolically more diverse community of Firm5 strains than bumble bees. These findings advance our understanding of genomic changes underlying host specialization.
