## Supplementary Table S1 for "Genomic changes underlying host specialization in the bee gut symbiont *Lactobacillus* Firm5"

### Sheet: Firm5_genomic_strain_info
Species	Strain	Sub-lineage	Host species	Reference	Length	Genes	Contigs	% GC	CDS	16S rRNA*	23S rRNA*	tRNA	Bee sample	Site	Coordinates	IMG acc	Genbank acc
Lactobacillus kullabergensis	Biut2	Firm5-4	Apis mellifera	Ellegaard et al. 2015	2079016	2019	37	36	1954	1	2	51	nd	Sweden	nd	2636415759	NZ_JXBY00000000.1
Lactobacillus helsingborgensis	Bma5	Firm5-2	Apis mellifera	Ellegaard et al. 2015	1989073	1893	23	36	1829	1	1	50	nd	Sweden	nd	2645727721	NZ_CP029544
Lactobacillus helsingborgensis	ESL0183	Firm5-2	Apis mellifera	Ellegaard et al 2018	1867232	1780	2	37	1701	4	4	57	Colony GC Bee#1	Switzerland	46°31'17.3"N 6°34'29.6"E	2684622914	NZ_QGLG00000000
Lactobacillus melliventris	ESL0184	Firm5-3	Apis mellifera	Ellegaard et al. 2018	2036181	2015	4	36	1935	4	4	58	Colony GC Bee#1	Switzerland	46°31'17.3"N 6°34'29.6"E	2684622913	NZ_JXLI00000000
Lactobacillus apis	ESL0185	Firm5-1	Apis mellifera	Ellegaard et al 2018	1683102	1578	1	37	1499	4	4	57	Colony CdB Bee#1	Sweden	nd	2684622912	NZ_CP029476
Lactobacillus kullabergensis	ESL0186	Firm5-4	Apis mellifera	Ellegaard et al 2018	2018944	1915	1	36	1836	4	4	57	Colony CdB Bee#1	Sweden	nd	2684622911	NZ_CP029477
Lactobacillus melliventris	ESL0259	Firm5-3	Apis mellifera	this study	1822299	1787	18	36	1717	1	1	53	Colony GC Bee#1	Switzerland	46°31'17.3"N 6°34'29.6"E	2758568515	REHP01000000
Lactobacillus melliventris	ESL0260	Firm5-3	Apis mellifera	this study	1925446	1897	22	36	1820	5	2	55	Colony GC Bee#1	Switzerland	46°31'17.3"N 6°34'29.6"E	2758568513	REHO00000000
Lactobacillus kullabergensis	ESL0261	Firm5-4	Apis mellifera	this study	2106926	2042	17	35	1972	1	1	53	Colony CdB Bee#1	Switzerland	46°31'17.3"N 6°34'29.6"E	2758568514	REHN00000000
Lactobacillus helsingborgensis	ESL0262	Firm5-2	Apis mellifera	this study	1866005	1784	15	37	1713	1	1	53	Colony GC Bee#1	Switzerland	46°31'17.3"N 6°34'29.6"E	2758568512	REHM00000000
Lactobacillus apis	ESL0263	Fimr5-1	Apis mellifera	this study	1822333	1745	12	37	1674	1	1	53	Colony GC Bee#1	Switzerland	46°31'17.3"N 6°34'29.6"E	2758568511	REHL00000000
Lactobacillus apis	Hma11	Fimr5-1	Apis mellifera	Ellegaard et al. 2015	1680002	1635	16	37	1571	1	1	50	nd	Sweden	nd	2630968657	NZ_JXLG00000000
Lactobacillus kimbladii	Hma2	Firm5-4	Apis mellifera	Ellegaard et al. 2015	2145544	2059	40	36	1992	2	1	51	nd	Sweden	nd	2627854222	NZ_JXLH00000000
Lactobacillus melliventris	Hma8	Firm5-3	Apis mellifera	Ellegaard et al. 2015	2100867	2066	23	36	2000	2	1	51	nd	Sweden	nd	2639762991	NZ_JXLI00000000
Lactobacillus kullabergensis	wkB10	Firm5-4	Apis mellifera	Kwong et al. 2015	2084639	1992	32	35	1922	1	1	55	nd	USA	nd	2617271324	GCA_000760615
Lactobacillus helsingborgensis	wkB8	Firm5-2	Apis mellifera	Kwong et al. 2015	1932531	1815	2	37	1736	4	4	57	nd	USA	nd	2627853884	GCA_000761135
Lactobacillus sp.	ESL0228	Firm5-6	Bombus bohemicus	this study	1634415	1673	17	35	1602	1	1	53	bee#8	Switzerland	46°32'20.1"N 6°59'22.8"E	2758568501	REHJ00000000
Lactobacillus sp.	ESL0245	Firm5-6	Bombus bohemicus	this study	1629543	1660	22	35	1589	1	1	53	bee#7	Switzerland	46°32'20.1"N 6°59'22.8"E	2758568504	REHD00000000
Lactobacillus sp.	ESL0246	Firm5-6	Bombus bohemicus	this study	1632789	1664	21	35	1591	3	1	53	bee#7	Switzerland	46°32'20.1"N 6°59'22.8"E	2758568503	REHC00000000
Lactobacillus sp.	ESL0247	Firm5-6	Bombus bohemicus	this study	1630534	1661	21	35	1588	3	1	53	bee#7	Switzerland	46°32'20.1"N 6°59'22.8"E	2758568502	REHB00000000
Lactobacillus bombicola	LMG 28288	Firm5-5	Bombus lapidarius	Praet et al 2015	1675906	1697	20	35	1618	2	4	55	nd	Belgium	nd	2617270727	NZ_FOMN00000000
Lactobacillus bombicola	ESL0225	Firm5-5	Bombus pascuorum	this study	1697683	1677	14	35	1602	1	1	55	bee#6	Switzerland	46°32'15.6"N 6°59'14.2"E	2758568505	REHK00000000
Lactobacillus bombicola	ESL0230	Firm5-5	Bombus pascuorum	this study	1686321	1700	11	35	1625	1	1	56	bee#5	Switzerland	46°32'20.1"N 6°59'22.8"E	2758568506	REHI00000000
Lactobacillus bombicola	ESL0234	Firm5-5	Bombus pascuorum	this study	1689833	1702	24	35	1628	1	1	55	bee#4	Switzerland	46°32'46.0"N 6°59'27.9"E	2758568509	REHG00000000
Lactobacillus bombicola	ESL0236	Firm5-5	Bombus pascuorum	this study	1690656	1699	24	35	1625	1	1	55	bee#4	Switzerland	46°32'46.0"N 6°59'27.9"E	2758568508	REHF00000000
Lactobacillus bombicola	ESL0237	Firm5-5	Bombus pascuorum	this study	1692133	1699	23	35	1625	1	1	55	bee#4	Switzerland	46°32'46.0"N 6°59'27.9"E	2758568507	REHE00000000
Lactobacillus bombicola	ESL0233	Firm5-5	Bombus terrestris	this study	1654554	1649	13	35	1575	1	1	55	bee#1	Switzerland	46°31'15.8"N 6°34'32.6"E	2758568510	REHH00000000
*this nubumbers are based on draft genomes. The copy numbers for ESL183-186 and wkB8 are most likely the correct ones.

### Sheet: Outgroup_strain_info
Species	Strain		IMG acc	Genbank acc	Isolation source
L. acidophilus	LA-14		2563366581	NC_021181	Human origin
L. amylovorus	30SC		650716045	CP002559.1	swine instestine
L. delbrueckii	ATCC 11842		637000139	NC_008054	Yogurt
L. gasseri	ATCC 33323		639633030	NC_008530	Human gastrointestinal tract
L. helveticus	CAUH18		2654587749	NZ_CP012381	Kumis, a fermented dairy product
L. johnsonii	DPC 6026		651053040	NC_017477	Gastrointestinal tract
L. kefiranofaciens	ZW3		650716047	NC_015602	Traditional dairy product Kefir Grain
L. acetotolerans	NBRC13120		2651869842	NZ_AP014808	putrefied (hiochi) Japanese sake
L. amylolyticus	L6		2773858031	NZ_CP020457.1	Natually fermented tofu whey
L. crispatus	ST1		646564539	NC_014106	Crop of chicken
L. iners	DSM13335		645951832	NZ_ACLN00000000	Human urine
L. jensenii	JV-V16		648276683	NZ_CP018809	Human vaginal isolate
L. intestinalis	DSM6629		2700989157	NZ_AZGN01000055	Intestine of rat
L. pasteurii	DSM23907		2660238722	AYZN01000000	Crop of chicken
L. floricola	JCM16512		2728369687	NZ_AYZL01000000	Flowers
L.mellis	Hon2		2639763010	JXBZ00000000	Honey bee gut
L.mellifer	Bin4		2630968413	JXJQ00000000	Honey bee gut
