## Supplementary Table S2 for "Genomic changes underlying host specialization in the bee gut symbiont *Lactobacillus* Firm5"

### Sheet: Sheet1
	ESL0237	ESL0236	ESL0234	ESL0225	ESL0233	ESL0230	LMG_28288	ESL0247	ESL0246	ESL0245	ESL0228	ESL0263	ESL0185	Hma11	ESL0186	ESL0261	Biut2	Hma2	wkB10	wkB8	ESL0183	Bma5	ESL0262	ESL0260	ESL0259	ESL0184	Hma8
ESL0237		100	100	100	99.9	99.9	99.9	98.3	98.3	98.3	98.3	96.9	96.9	96.7	95.5	95.5	95.2	95.7	96.1	96.1	96	96.1	95.7	96.2	96.1	96.1	95.8
ESL0236	100		100	100	99.9	99.9	99.9	98.3	98.3	98.3	98.3	96.9	96.9	96.7	95.5	95.5	95.2	95.7	96.1	96.1	96	96.1	95.7	96.2	96.1	96.1	95.8
ESL0234	100	100		100	99.9	99.9	99.9	98.3	98.3	98.3	98.3	96.9	96.9	96.7	95.5	95.5	95.2	95.7	96.1	96.1	96	96.1	95.7	96.2	96.1	96.1	95.8
ESL0225	100	100	100		99.9	99.9	99.9	98.3	98.3	98.3	98.3	96.9	96.9	96.7	95.5	95.5	95.2	95.7	96.1	96.1	96	96.1	95.7	96.2	96.1	96.1	95.8
ESL0233	99.9	99.9	99.9	99.9		100	100	98.4	98.4	98.4	98.4	96.9	96.9	96.7	95.6	95.6	95.3	95.8	96.1	96.1	96.1	96.1	95.8	96.2	96.1	96.1	95.9
ESL0230	99.9	99.9	99.9	99.9	100		100	98.4	98.4	98.4	98.4	96.9	96.9	96.7	95.6	95.6	95.3	95.8	96.1	96.1	96.1	96.1	95.8	96.2	96.1	96.1	95.9
LMG_28288	99.9	99.9	99.9	99.9	100	100		98.4	98.4	98.4	98.4	96.9	96.9	96.7	95.5	95.5	95.3	95.8	96	96	95.9	96	95.8	96.1	96	96.1	95.9
ESL0247	98.3	98.3	98.3	98.3	98.4	98.4	98.4		100	100	99.9	96.8	96.9	96.7	96	95.9	95.7	96	96.3	96.5	96.5	96.6	96.3	96.8	96.7	96.7	96.5
ESL0246	98.3	98.3	98.3	98.3	98.4	98.4	98.4	100		100	99.9	96.8	96.9	96.7	96	95.9	95.7	96	96.3	96.5	96.5	96.6	96.3	96.8	96.7	96.7	96.5
ESL0245	98.3	98.3	98.3	98.3	98.4	98.4	98.4	100	100		99.9	96.8	96.9	96.7	96	95.9	95.7	96	96.3	96.5	96.5	96.6	96.3	96.8	96.7	96.7	96.5
ESL0228	98.3	98.3	98.3	98.3	98.4	98.4	98.4	99.9	99.9	99.9		96.6	96.8	96.5	95.9	95.7	95.6	95.9	96.2	96.4	96.4	96.5	96.2	96.7	96.6	96.6	96.4
ESL0263	96.9	96.9	96.9	96.9	96.9	96.9	96.9	96.8	96.8	96.8	96.6		99.6	99.6	96.6	96.5	96.5	96.6	96.8	96.9	96.8	96.9	96.7	97	96.8	96.9	96.7
ESL0185	96.9	96.9	96.9	96.9	96.9	96.9	96.9	96.9	96.9	96.9	96.8	99.6		100	96.9	96.8	96.7	96.9	97.2	97.3	97.2	97.3	97.1	97.4	97.1	97.2	96.9
Hma11	96.7	96.7	96.7	96.7	96.7	96.7	96.7	96.7	96.7	96.7	96.5	99.6	100		96.8	96.7	96.7	96.9	97	97.1	97.1	97.1	97.1	97.3	97	97	96.9
ESL0186	95.5	95.5	95.5	95.5	95.6	95.6	95.5	96	96	96	95.9	96.6	96.9	96.8		99.9	99.9	99.2	99.4	98.4	98.3	98.4	98.3	98.2	98.4	98.7	98.5
ESL0261	95.5	95.5	95.5	95.5	95.6	95.6	95.5	95.9	95.9	95.9	95.7	96.5	96.8	96.7	99.9		99.9	99.2	99.4	98.4	98.3	98.4	98.3	98.1	98.3	98.5	98.3
Biut2	95.2	95.2	95.2	95.2	95.3	95.3	95.3	95.7	95.7	95.7	95.6	96.5	96.7	96.7	99.9	99.9		99.1	99.2	98.2	98.1	98.3	98.2	98.1	98.3	98.6	98.4
Hma2	95.7	95.7	95.7	95.7	95.8	95.8	95.8	96	96	96	95.9	96.6	96.9	96.9	99.2	99.2	99.1		99.4	98.6	98.5	98.7	98.6	98.5	98.3	98.5	98.3
wkB10	96.1	96.1	96.1	96.1	96.1	96.1	96	96.3	96.3	96.3	96.2	96.8	97.2	97	99.4	99.4	99.2	99.4		98.9	98.9	99	98.8	98.7	98.7	98.7	98.5
wkB8	96.1	96.1	96.1	96.1	96.1	96.1	96	96.5	96.5	96.5	96.4	96.9	97.3	97.1	98.4	98.4	98.2	98.6	98.9		99.7	99.8	99.8	98.9	98.9	98.8	99
ESL0183	96	96	96	96	96.1	96.1	95.9	96.5	96.5	96.5	96.4	96.8	97.2	97.1	98.3	98.3	98.1	98.5	98.9	99.7		99.9	99.9	98.9	98.9	98.6	98.9
ESL0262	96.1	96.1	96.1	96.1	96.1	96.1	96	96.6	96.6	96.6	96.5	96.9	97.3	97.1	98.4	98.4	98.3	98.7	99	99.8	99.9		99.9	99	99	98.7	99
Bma5	95.7	95.7	95.7	95.7	95.8	95.8	95.8	96.3	96.3	96.3	96.2	96.7	97.1	97.1	98.3	98.3	98.2	98.6	98.8	99.8	99.9	99.9		98.8	98.8	98.6	99
ESL0260	96.2	96.2	96.2	96.2	96.2	96.2	96.1	96.8	96.8	96.8	96.7	97	97.4	97.3	98.2	98.1	98.1	98.5	98.7	98.9	98.9	99	98.8		99.2	99.1	99.2
ESL0259	96.1	96.1	96.1	96.1	96.1	96.1	96	96.7	96.7	96.7	96.6	96.8	97.1	97	98.4	98.3	98.3	98.3	98.7	98.9	98.9	99	98.8	99.2		99.5	99.4
ESL0184	96.1	96.1	96.1	96.1	96.1	96.1	96.1	96.7	96.7	96.7	96.6	96.9	97.2	97	98.7	98.5	98.6	98.5	98.7	98.8	98.6	98.7	98.6	99.1	99.5		99.5
Hma8	95.8	95.8	95.8	95.8	95.9	95.9	95.9	96.5	96.5	96.5	96.4	96.7	96.9	96.9	98.5	98.3	98.4	98.3	98.5	99	98.9	99	99	99.2	99.4	99.5
