## Supplementary Table S3 for "Genomic changes underlying host specialization in the bee gut symbiont *Lactobacillus* Firm5"

### Sheet: Table_S2_v3.csv
	ELS0225	ESL0230	ESL0233	ESL0234	ESL0236	ESL0237	LMG28288	ESL0228	ESL0245	ESL0246	ESL0247	ESL0263	JF72	ESL0185	ESL0183	ESL0262	JF73	wkB8	ESL0184	ESL0260	ESL0259	JF74	Biut2	ESL0186	ESL0261	JF75	wkB10
ELS0225	100	99.1718	97.294	99.2287	99.2589	99.2941	97.4581	79.104	79.0184	79.0206	79.0306	75.4378	75.3912	75.4542	75.1725	75.3628	75.1928	74.9804	75.0557	74.9334	74.7925	74.9229	74.8018	75.0045	74.9398	75.1782	75.1009
ESL0230	99.1718	100	97.3528	99.2066	99.2026	99.2002	97.4484	78.7027	78.8803	78.7779	78.7939	75.5526	75.2805	75.6005	75.0678	75.2391	75.0286	75.1704	74.874	74.8461	75.029	74.8419	74.8526	74.9227	74.9838	75.0877	74.9584
ESL0233	97.294	97.3528	100	97.4157	97.3634	97.3436	99.0932	78.7394	78.7193	78.8837	78.8327	75.4468	75.2824	75.4322	75.0525	75.2537	75.0392	75.166	74.9743	75.0682	74.7749	74.9249	74.9677	75.1723	74.997	74.9499	75.1374
ESL0234	99.2287	99.2066	97.4157	100	99.9988	99.9948	97.6013	78.9631	78.6989	78.8433	78.8121	75.2504	75.4255	75.4636	74.9377	75.0112	74.7673	74.8432	74.8259	74.8306	74.8067	74.8963	74.9969	75.0079	75.0985	74.9038	75.1005
ESL0236	99.2589	99.2026	97.3634	99.9988	100	99.9991	97.5373	78.9416	78.6781	78.8674	78.836	75.2574	75.3872	75.3788	74.9764	75.0742	74.7903	74.8472	74.8492	74.8381	74.7732	74.8368	74.9521	74.9806	75.013	74.9369	75.0707
ESL0237	99.2941	99.2002	97.3436	99.9948	99.9991	100	97.453	78.703	78.8764	78.8464	78.8199	75.2149	75.3654	75.4175	74.9202	74.8589	74.9316	74.8546	74.9694	74.7133	74.7983	74.7541	74.974	75.215	74.8799	74.8882	75.1436
LMG28288	97.4581	97.4484	99.0932	97.6013	97.5373	97.453	100	79.0643	79.2538	79.1762	79.1835	75.3743	75.4171	75.3168	75.2523	75.3087	75.4499	75.3683	74.9886	74.921	74.9557	75.002	75.1004	75.7965	74.9353	75.139	75.3013
ESL0228	79.104	78.7027	78.7394	78.9631	78.9416	78.703	79.0643	100	98.8343	98.8412	98.8409	75.5654	75.5274	75.4797	75.2307	75.15	75.0441	75.2655	75.2367	74.9192	74.8681	75.1141	74.7912	75.2362	74.9992	75.2238	75.2837
ESL0245	79.0184	78.8803	78.7193	78.6989	78.6781	78.8764	79.2538	98.8343	100	99.9936	99.9935	75.5629	75.5449	75.4697	75.3263	75.2929	74.9798	75.0009	74.9499	75.181	74.9769	74.9719	74.8125	75.1322	75.3464	75.1948	75.1565
ESL0246	79.0206	78.7779	78.8837	78.8433	78.8674	78.8464	79.1762	98.8412	99.9936	100	99.9989	75.5134	75.3985	75.5812	75.1372	75.1987	74.9749	74.9583	74.9904	75.0147	75.0493	74.856	74.9507	75.2059	75.2434	75.2805	75.2926
ESL0247	79.0306	78.7939	78.8327	78.8121	78.836	78.8199	79.1835	98.8409	99.9935	99.9989	100	75.5868	75.5327	75.4836	75.2927	75.2192	74.9952	74.9881	75.0019	75.0629	75.076	74.9149	74.921	75.1553	75.2556	75.2184	75.2407
ESL0263	75.4378	75.5526	75.4468	75.2504	75.2574	75.2149	75.3743	75.5654	75.5629	75.5134	75.5868	100	96.3791	96.7059	75.9589	76.0794	76.034	75.8427	76.0523	75.922	75.6796	75.651	76.1288	76.2003	75.9416	76.124	76.2577
JF72	75.3912	75.2805	75.2824	75.4255	75.3872	75.3654	75.4171	75.5274	75.5449	75.3985	75.5327	96.3791	100	96.6865	75.7307	75.8439	75.3372	75.6123	75.8199	76.0267	75.5503	75.3251	75.8679	76.194	75.8698	75.8633	75.8928
ESL0185	75.4542	75.6005	75.4322	75.4636	75.3788	75.4175	75.3168	75.4797	75.4697	75.5812	75.4836	96.7059	96.6865	100	76.0113	75.86	75.838	75.9469	76.0483	75.9474	75.713	75.6805	75.8294	76.0503	76.0748	75.9012	76.0867
ESL0183	75.1725	75.0678	75.0525	74.9377	74.9764	74.9202	75.2523	75.2307	75.3263	75.1372	75.2927	75.9589	75.7307	76.0113	100	99.9932	97.8513	97.168	82.5187	82.1407	82.3774	82.3381	82.7409	82.9127	82.7328	82.6434	82.4908
ESL0262	75.3628	75.2391	75.2537	75.0112	75.0742	74.8589	75.3087	75.15	75.2929	75.1987	75.2192	76.0794	75.8439	75.86	99.9932	100	97.8911	97.121	82.8373	82.2538	82.2734	82.3676	82.7661	82.943	82.863	82.5615	82.48
JF73	75.1928	75.0286	75.0392	74.7673	74.7903	74.9316	75.4499	75.0441	74.9798	74.9749	74.9952	76.034	75.3372	75.838	97.8513	97.8911	100	97.1629	82.3316	82.3767	82.3489	83.5967	82.78	82.8716	82.8057	82.5831	82.3426
wkB8	74.9804	75.1704	75.166	74.8432	74.8472	74.8546	75.3683	75.2655	75.0009	74.9583	74.9881	75.8427	75.6123	75.9469	97.168	97.121	97.1629	100	82.5441	82.5595	82.4921	82.3901	82.8469	83.0805	83.1716	82.9146	82.5713
ESL0184	75.0557	74.874	74.9743	74.8259	74.8492	74.9694	74.9886	75.2367	74.9499	74.9904	75.0019	76.0523	75.8199	76.0483	82.5187	82.8373	82.3316	82.5441	100	96.8022	96.8252	97.3193	84.4751	84.4533	84.9818	84.9137	83.8172
ESL0259	74.7925	75.029	74.7749	74.8067	74.7732	74.7983	74.9557	74.8681	74.9769	75.0493	75.076	75.6796	75.5503	75.713	82.3774	82.2734	82.3489	82.4921	96.8252	96.5942	100	97.0034	84.4036	84.545	84.4116	84.6494	83.8217
ESL0260	74.9334	74.8461	75.0682	74.8306	74.8381	74.7133	74.921	74.9192	75.181	75.0147	75.0629	75.922	76.0267	75.9474	82.1407	82.2538	82.3767	82.5595	96.8022	100	96.5942	96.7533	84.5709	84.4553	84.4964	85.0971	84.0948
JF74	74.9229	74.8419	74.9249	74.8963	74.8368	74.7541	75.002	75.1141	74.9719	74.856	74.9149	75.651	75.3251	75.6805	82.3381	82.3676	83.5967	82.3901	97.3193	96.7533	97.0034	100	84.3945	84.492	84.4968	85.0506	83.6981
Biut2	74.8018	74.8526	74.9677	74.9969	74.9521	74.974	75.1004	74.7912	74.8125	74.9507	74.921	76.1288	75.8679	75.8294	82.7409	82.7661	82.78	82.8469	84.4751	84.5709	84.4036	84.3945	100	96.3709	96.0324	93.1951	94.2709
ESL0186	75.0045	74.9227	75.1723	75.0079	74.9806	75.215	75.7965	75.2362	75.1322	75.2059	75.1553	76.2003	76.194	76.0503	82.9127	82.943	82.8716	83.0805	84.4533	84.4553	84.545	84.492	96.3709	100	96.4931	92.5188	94.5148
ESL0261	74.9398	74.9838	74.997	75.0985	75.013	74.8799	74.9353	74.9992	75.3464	75.2434	75.2556	75.9416	75.8698	76.0748	82.7328	82.863	82.8057	83.1716	84.9818	84.4964	84.4116	84.4968	96.0324	96.4931	100	92.5901	94.3329
JF75	75.1782	75.0877	74.9499	74.9038	74.9369	74.8882	75.139	75.2238	75.1948	75.2805	75.2184	76.124	75.8633	75.9012	82.6434	82.5615	82.5831	82.9146	84.9137	85.0971	84.6494	85.0506	93.1951	92.5188	92.5901	100	91.3772
wkB10	75.1009	74.9584	75.1374	75.1005	75.0707	75.1436	75.3013	75.2837	75.1565	75.2926	75.2407	76.2577	75.8928	76.0867	82.4908	82.48	82.3426	82.5713	83.8172	84.0948	83.8217	83.6981	94.2709	94.5148	94.3329	91.3772	100
Average ANI per sub-lineage
	Redundant	Non-redundant
Firm5-6	99.4171	98.8409
Firm5-5	98.4722	98.1109
Firm5-1	96.5905	96.5905
Firm5-2	97.8646	97.4389
Firm5-3	97.4506	97.4506
Firm5-4	94.1696	94.1696
